# Profiling novel lateral gene transfer events in the human microbiome

**DOI:** 10.1101/2023.08.08.552500

**Authors:** Tiffany Y. Hsu, Etienne Nzabarushimana, Dennis Wong, Chengwei Luo, Robert G. Beiko, Morgan Langille, Curtis Huttenhower, Long H. Nguyen, Eric A. Franzosa

**Affiliations:** Harvard T.H. Chan School of Public Health, Boston, MA, USA; Massachusetts General Hospital and Harvard Medical School, Boston, MA, USA; Faculty of Computer Science, Dalhousie University, Halifax, Nova Scotia, Canada; The Broad Institute of MIT and Harvard, Cambridge, MA, USA; Department of Pharmacology, Dalhousie University, Halifax, Nova Scotia, Canada

**Keywords:** Horizontal gene transfer, human microbiome, metagenomics

## Abstract

Lateral gene transfer (LGT) is an important mechanism for genome diversification in microbial populations, including the human microbiome. While prior work has surveyed LGT events in human-associated microbial isolate genomes, the scope and dynamics of novel LGT events arising in personal microbiomes are not well understood, as there are no widely adopted computational methods to detect, quantify, and characterize LGT from complex microbial communities. We addressed this by developing, benchmarking, and experimentally validating a computational method (WAAFLE) to profile novel LGT events from assembled metagenomes. Applying WAAFLE to >2K human metagenomes from diverse body sites, we identified >100K putative high-confidence but previously uncharacterized LGT events (∼2 per assembled microbial genome-equivalent). These events were enriched for mobile elements (as expected), as well as restriction-modification and transport functions typically associated with the destruction of foreign DNA. LGT frequency was quantifiably influenced by biogeography, the phylogenetic similarity of the involved taxa, and the ecological abundance of the donor taxon. These forces manifest as LGT networks in which hub species abundant in a community type donate unequally with their close phylogenetic neighbors. Our findings suggest that LGT may be a more ubiquitous process in the human microbiome than previously described. The open-source WAAFLE implementation, documentation, and data from this work are available at http://huttenhower.sph.harvard.edu/waafle.
