## Supplementary material for "Profiling novel lateral gene transfer events in the human microbiome": Suppl. Table 8

### Sheet: supptable8
Sample	Contig	Junction	Segment	Primer Pair	Gel Label	Foreward Primer	Reverse Primer	Foreward Start	Reverse End	Product Formed?	Quantification (ng/uL)
HSM5MD5B	k105_12638	AB	1	1	1.1	TCCGGTTAAAAGCATAAATA	GTTGATACGGTAATGGATAA	4318	4658	No	0.2
HSM5MD5B	k105_12638	AB	1	2	1.2	CAAAGTAATCCGGTTAAAAG	GTTGATACGGTAATGGATAA	4310	4658	Yes	25.5
HSM5MD5B	k105_12638	BA	1	1	1.3	GCAAATATAACGGAATTGAT	CCAAGTGATTGAAATTATGG	4738	5018	Yes	21.1
HSM5MD5B	k105_12638	BA	1	2	1.4	TCTCAACAGCTTAAAATTCT	CATCGATAATCTATGTTCGA	4818	5069	Yes	2.2
HSM67VDT	k105_20770	AB	1	1	1.5	ACTAAAACCGTTTTAAATCG	ACCAAACTTTATTTAAACGG	2242	2551	No	0.1
HSM67VDT	k105_20770	AB	1	2	1.6	ACTAAAACCGTTTTAAATCG	TATTTAAACGGCATAACTGA	2242	2542	No	0.1
HSM67VDT	k105_20770	BA	1	1	1.7	GAATAGCTATAGGGCTTTAG	CTCAACAGACTACGATAAAT	2728	3048	No	0.1
HSM67VDT	k105_20770	BA	1	2	1.8	TGCCTTATATGAAGTTTCTG	TAGAATTGCACTCATTTGTA	2777	3124	No	0.1
HSM67VEO	k105_4995	AB	1	1	1.9	CCATCATATACAGAACAACT	CTCTCTGCATATAACTTCAA	1060	1405	No	0.6
HSM67VEO	k105_4995	AB	1	2	1.10	TGTCAGCAATAGATAACAAA	CTCTCTGCATATAACTTCAA	1097	1405	Yes	1.2
HSM67VEO	k105_4995	AB	1	3	1.11	GAGTATTTTAACCGACCTTA	CTCTCTGCATATAACTTCAA	1131	1405	Yes	17.2
HSM67VEO	k105_4995	BA	1	1	1.12	TTTGTTCTGTTTTATGGTTG	AAGACGAGCAAATAAAAATC	1543	1821	Yes	14.7
HSM67VEO	k105_4995	BA	1	2	1.13	ATTTATCACCATTGCATTTC	GCTACTCAAAACAAAATCAT	1454	1768	Yes	11.8
HSM67VEO	k105_4995	BA	1	3	1.14	ATTCTGCTGAAGATATTGTT	GTCTAATTATGGTCAGAGAC	1624	1925	Yes	17.2
HSM6XRUL	k105_22086	AB	1	1	1.15	AAAAAGTAGGGAGAAGAAAG	ATGCTGTTCTGATTTTCTAT	823	1121	No	0.1
HSM6XRUL	k105_22086	AB	1	2	1.16	TGAAAAGTAGGGAGAAAATC	ATGCTGTTCTGATTTTCTAT	843	1121	Yes	14.7
HSM6XRUL	k105_22086	BA	1	1	1.17	TAGTTTCCTACTGTCTGTAT	CAGGATAACGGAAGAAAAA	1131	1467	Yes	6.9
HSM6XRUL	k105_22086	BA	1	2	1.18	TTTTGTTGTATCGACTTTTC	CAGGATAACGGAAGAAAAA	1162	1467	Yes	14.7
HSMA33NY	k105_23253	AB	1	1	1.19	GATTTATTTCCAGTTTGGTG	TTTCTTTGTATAAAGTCCGT	795	1129	No	0.2
HSMA33NY	k105_23253	AB	1	2	1.20	TCCAGCATAGAATTGATATG	ATCTCATTTTCAGTTCATCA	719	975	No	0.1
HSMA33NY	k105_23253	AB	1	3	1.21	TGATGAACTGAAAATGAGAT	TTTAAATATCAGCGTGGTAT	956	1245	Yes	19.6
HSMA33NY	k105_23253	BA	1	1	1.22	ACGGACTTTATACAAAGAAA	CGTTGACTATACTTTCGATA	1110	1442	No	0.2
HSMA33NY	k105_23253	BA	2	2	1.23	ATACCACGCTGATATTTAAA	GAGAGTGGTATTCCTTATTC	1226	1510	Yes	28.4
HSMA33NY	k105_23253	BA	2	3	1.24	TTTAACCCACTAATTTGCTA	GACTTTATCTCGCAAATTAC	1280	1587	Yes	13.7
HSMA33NY	k105_6292	AB	1	1	2.1	AAGAGCAGATGAATAAGATG	GCAAATGCAAGTAAAATAGA	246	507	Yes	35.8
HSMA33NY	k105_6292	BA	1	1	2.2	ACTTTGTGCCATATCTATAC	GATATTTCGTTCTTGGTTTC	2741	2999	Yes	7.8
MSM6J2Q1	k105_15432	AB	1	1	2.3	TGGAAGTTTATACGAATGAA	ACTAAAATGACTCCAACTAC	66182	66510	Yes	7.8
MSM6J2Q1	k105_15432	AB	1	2	2.4	CACATTAAGTGGAAAGAAAG	ACTAAAATGACTCCAACTAC	66240	66510	Yes	15.7
MSM6J2Q1	k105_15432	BA	1	1	2.5	GATTATAAAAAGAGCATCCG	CCTGTTCCATATATACGTTT	68084	68432	Yes	14.2
MSM6J2Q1	k105_21489	AB	1	1	2.6	TTTACATTCTCACTGTACTG	GACAATACAATGGGAATACT	153	486	Yes	8.3
MSM6J2Q1	k105_21489	BA	1	1	2.7	ATCAAAATAAACCACCAGAA	TGGGAAGTGTATTTTGTAAA	713	991	No	0
MSM6J2Q1	k105_4994	AB	1	1	2.8	GAGATCTACAACAACCTTC	ATGTGTACGTCATAAATTCT	1352	1648	Yes	9.3
MSM6J2Q1	k105_4994	AB	1	2	2.9	GAGATCTACAACAACCTTC	CAATGTGTACGTCATAAATT	1352	1650	Yes	26.5
MSM6J2Q1	k105_4994	BA	1	1	2.10	CTCGACATCAAGGAACGG	CTATTACTACCTGTTGATCG	2065	2386	Yes	23
MSM6J2Q1	k105_4994	BA	1	2	2.11	CTGGAAAAGCGGCGATAA	CTATTACTACCTGTTGATCG	2092	2386	Yes	10.3
MSM6J2Q1	k105_54700	AB	1	1	2.12	AGTCTGCTACCAATATAAAC	TGGTTTGAACTTAATGTTTG	3927	4260	Yes	7.8
MSM6J2Q1	k105_54700	AB	1	2	2.13	TCGATATTCTCCAACATTTT	TGGTTTGAACTTAATGTTTG	4010	4260	Yes	6.9
MSM6J2Q1	k105_54700	BA	1	1	2.14	GAAAATCTCGTCAATGAATC	GTTTCACGGAGATCTTATAA	4322	4638	Yes	23
MSM6J2Q1	k105_54700	BA	1	2	2.15	TGGTTGTTCGACTATAAATT	CCAAATAATCCACTCCATTA	4442	4736	Yes	20.6
MSM6J2Q1	k105_54700	BA	1	3	2.16	ATTCCCAATCTCATATCAAG	CCAAATAATCCACTCCATTA	4481	4736	Yes	12.3
MSM79H54	k105_7179	AB	1	1	2.17	AATTCGCCGATCAATTTC	CAATGTGTACGTCATAAATT	34	284	No	1.1
MSM79H54	k105_7179	BA	1	1	2.18	CTGGAAAAGCGGCGATAA	CTATTACTACCTGTTGATCG	726	1020	Yes	5.2
MSM79HCG	k105_15207	AB	1	1	2.19	TATGCAGTAAAGCTATATCG	TTTGCCTTTTCTTTTACTTC	2571	2913	Borderline	10.8
MSM79HCG	k105_15207	BA	1	1	2.20	AGTAAAAGAAAAGGCAAAAG	TTTTTGTATTCTCCGTTTTC	2896	3224	Borderline	0.8
MSM79HCG	k105_15207	BA	1	2	2.21	AGACAATACTCTTGATTACG	TTTTTGTATTCTCCGTTTTC	2941	3224	Borderline	11.3
MSM79HCG	k105_23254	AB	1	1	2.22	GAGATCTACAACAACCTTC	TGTGTACGTCATAAATTCTT	2036	2331	Yes	9.8
MSM79HCG	k105_23254	AB	1	2	2.23	GAGATCTACAACAACCTTC	CAATGTGTACGTCATAAATT	2036	2334	Yes	7.8
MSM79HCG	k105_23254	BA	1	1	2.24	GGACTCGACATCAAGGAG	GATTTCGCTCTACTACTAC	2746	3074	Yes	20.6
MSM79HCG	k105_23254	BA	1	2	3.1	GGAAAAGCGGCGATAAAC	TGATTTCGCTCTACTACTA	2778	3075	Yes	12.3
MSM9VZFL	k105_7367	AB	1	1	3.2	CCATACATAATACAAGCAGA	TTTTATGGGATTAGGAATGG	1642	1896	No	0.1
MSM9VZFL	k105_7367	AB	1	2	3.3	GACACAGGTTCTTTATTTTC	TTTTATGGGATTAGGAATGG	1590	1896	No	0.2
MSM9VZFL	k105_7367	BA	1	1	3.4	TAAATTCCGATTTCTCAGTT	TGCAATAAGTCTTACTACAG	2057	2308	Borderline	0.7
MSM9VZME	k105_5504	AB	1	1	3.5	AACAGGTCGATGAATTTC	AGAATGCTTTGAGAATCTC	202	517	No	0.2
MSM9VZME	k105_5504	AB	1	2	3.6	GATGAATTTCCCTTCCAG	AGAATGCTTTGAGAATCTC	210	517	Yes	8.8
MSM9VZME	k105_5504	BA	1	1	3.7	TTACGAAACCGAACTGAT	GAAAACCGATGAAGTTGAT	771	1057	Yes	6.4
MSM9VZME	k105_5504	BA	1	2	3.8	TTACGAAACCGAACTGAT	TAGTTGTGAAAACCGATG	771	1064	Yes	7.8
MSM9VZMM	k105_18598	AB	1	1	3.9	ATTCATATCCATTTGCATCT	GAACAATATAAAGCCGTTAC	714	1061	Yes	12.7
MSM9VZMM	k105_18598	AB	1	2	3.10	ACATCGTACTGAAAATACAT	GAACAATATAAAGCCGTTAC	746	1061	Yes	7.4
MSM9VZMM	k105_18598	AB	1	3	3.11	GGTGCATGGTATATTTCTAA	GAACAATATAAAGCCGTTAC	788	1061	Yes	6
MSM9VZMM	k105_18598	BA	1	1	3.12	TATCGAGGGCTTTTATAAAG	GATTATCCCGTAATACAACA	1067	1408	Yes	9.8
MSM9VZMM	k105_18598	BA	1	2	3.13	TCTGATTGCTGAATTGATAA	CAGAAAAGAGCAACTATTTC	1290	1561	Yes	9.3
MSM9VZMM	k105_18598	BA	1	3	3.14	ATCTCTTTATAAATCCCTGC	CAGAAAAGAGCAACTATTTC	1261	1561	Yes	3.8
PSM6XBTR	k105_5195	AB	1	1	3.15	ATTCTACATAGAGTTTCACG	GAAAATCTCGTCAATGAATC	84	412	No	0.1
PSM6XBTR	k105_5195	BA	1	1	3.16	TGGTTTGAACTTAATGTTTG	TCGATATTCTCCAACATTTT	474	724	No	0.2
PSM6XBW3	k105_12547	AB	1	1	3.17	ATGTTCATCTGTAATGCATA	CTTTCAGCAAAAGCTAATAG	170	425	Yes	4.9
PSM6XBW3	k105_12547	AB	1	2	3.18	TTTTCGAATATCCTCATCAA	CTCGTCATGTTATGAGTTAT	71	348	Yes	12.3
PSM6XBW3	k105_12547	AB	1	3	3.19	GCACCATCATCTAAATCATA	AAAATTGTTAGTCGAGTACA	39	310	Yes	6.9
PSM6XBW3	k105_12547	AB	1	4	3.20	ATGCATTTGTGTATCGATAT	AAAATTGTTAGTCGAGTACA	2	310	Yes	2.2
PSM6XBW3	k105_12547	BA	1	1	3.21	ATAACTCATAACATGACGAG	ATAAATATCATGAGGAACCG	329	661	Yes	24
PSM6XBW3	k105_12547	BA	1	2	3.22	TTCACAAATTTGACCAATAC	CAAGAGCATCCATTTAGTAT	527	815	No	0.1
PSM6XBW3	k105_12547	BA	1	3	3.23	TTCAATTTCCCATAACTCAT	ATAAATATCATGAGGAACCG	318	661	No	0.4
PSM6XBW3	k105_12547	BA	1	4	3.24	CGGTTCCTCATGATATTTAT	TATAGAAAACTTACGGATGG	642	902	Yes	1.2
PSM6XBW3	k105_21849	AB	1	1	4.1	CGCCCGAATAAATAATATTC	GCAATATCCTGAGTTATCTT	2563	2902	No	0.1
PSM6XBW3	k105_21849	AB	1	2	4.2	GCCACACATTATCTAAGATA	TAAAATCCATGTCAGCAATA	2617	2916	Yes	8.8
PSM6XBW3	k105_21849	AB	2	3	4.3	AAGATAACTCAGGATATTGC	TTTCTTTTAATGGCAGAGTA	2883	3132	No	0.2
PSM6XBW3	k105_21849	AB	2	4	4.4	TTAAGCGTAAAAGTAAATGC	TTTCTTTTAATGGCAGAGTA	2838	3132	No	0.1
PSM6XBW3	k105_21849	BA	1	1	4.5	ATATATGAAAAGATCTGGGC	TTGTGTATTTCGACAAATTC	4362	4701	Yes	10.8
PSM6XBW3	k105_21849	BA	1	2	4.6	GATTGAAGCAAAATATCAGG	TTGTGTATTTCGACAAATTC	4397	4701	Yes	5.9
PSM6XBW3	k105_21849	BA	1	3	4.7	AGGAGTTATATCCACAGATT	TTGTGTATTTCGACAAATTC	4423	4701	Yes	1.3
PSM7J19N	k105_3551	AB	1	1	4.8	CGGTACAATCTGTAATAGAA	AGGAGATATATTACCTCCAC	1272	1605	No	0.3
PSM7J19N	k105_3551	AB	1	2	4.9	AACTTATCTAGTTCCGATTC	AGGAGATATATTACCTCCAC	1345	1605	Yes	16.2
PSM7J19N	k105_3551	BA	1	1	4.10	ATGGCTCTCAAAGTATATTC	GTTATTCTACAACCTGCTTA	1809	2083	Yes	14.2
PSM7J19N	k105_3551	BA	1	2	4.11	TATAACGAATAAATCAGGGC	GCTATGTGGAAACCATATAT	1872	2181	Yes	3.5
PSM7J19N	k105_3551	BA	1	3	4.12	TTTATCATTCGCTTGTATCT	GTTATTCTACAACCTGCTTA	1780	2083	Yes	0.9
PSM7J19N	k105_3551	BA	1	4	4.13	CAGGCATTTTATAACATTGG	GCTATGTGGAAACCATATAT	1891	2181	Yes	9.3
PSM7J19N	k105_8399	AB	2	1	4.14	CATTGTTTCTACAAGAATGG	CGACTATTATGACTATACGG	660	1009	Yes	14.7
PSM7J19N	k105_8399	AB	1	2	4.15	ATTGTTGGCTTCATAAAATC	GGAAATTTCTATTTGGCAAA	524	858	Yes	11.3
PSM7J19N	k105_8399	AB	1	3	4.16	TCCTGCCTAAATGTATAATG	TCCTTAAAGGTCGATTATTC	474	765	Yes	15.7
PSM7J19N	k105_8399	AB	2	4	4.17	TTGCGTTTCAGTAATTATTG	GAAATCACCGACTATTATGA	714	1017	Yes	16.2
PSM7J19N	k105_8399	BA	1	1	4.18	CATCTATCGGTATATCTTCG	AAGGGGAAAAATTGAATTTC	1347	1605	Yes	27
PSM7J19N	k105_8399	BA	1	2	4.19	CATCTATCGGTATATCTTCG	GAACTGAAAACCCTAAAAAG	1347	1649	Yes	10.3
PSM7J19N	k105_8399	BA	1	3	4.20	TCTAAATCCCCCAGTTATAA	GAGGTTTGAAACATGAAAAT	1423	1694	Yes	1.4
PSM7J19N	k105_8399	BA	2	4	4.21	GAAATTCAATTTTTCCCCTT	GCGATACAAGATATACCATT	1586	1879	Yes	22.1
